# Diurnal plant and *Rhizophagus irregularis* transcriptional patterns are linked to shifts in cassava tissue partitioning in the field

**DOI:** 10.1101/2025.10.08.681086

**Authors:** Erica McGale, Chanz Robbins, Diego Camilo Peña-Quemba, Isabel Cristina Ceballos, Alia Rodriguez, Ian R. Sanders

## Abstract

- Cassava is a globally-important crop whose yields can radically increase with arbuscular mycorrhizal fungi (AMF) inoculation. However, extensive background noise in field environments makes it very challenging to understand how the cassava-AMF symbiosis confers benefits, which is especially important for future applications of AMF treatments.
- In two field experiments, we combined transcriptomics and allometric analyses to investigate functional variation in cassava-AMF interactions using sterile, single isolates of *Rhizophagus irregularis*. We developed a novel Index of Symbiotic Transcriptional Activity (ISTA) and accounted for sampling times to reduce transcriptomic noise and improve links to biomass traits.
- ISTA significantly correlated with cassava shoot biomass in an isolate-dependent manner, and allometric analyses revealed that *R. irregularis* isolates can either reinforce or uncouple cassava shoot-root relationships to maximize root yields. Differential expression and co-expression network analyses uncovered isolate-specific plant and fungal gene module responses. Including ISTA and sampling time as random effects enhanced detection of gene candidates, including down-regulated genes linked to higher yield.
- Our study uses novel and translatable transcriptomic tools to readily dissect variably field data, allowing new links to be found between AMF symbiotic functions and cassava yields.
