## Supporting Information TAB S6 for "Diurnal plant and *Rhizophagus irregularis* transcriptional patterns are linked to shifts in cassava tissue partitioning in the field"

### Sheet: Me-NC
Organism	Module	Genes
R. irregularis	Not correlated (NC)	GLOIN_2v1458311
		GLOIN_2v1476302
		GLOIN_2v1537306
		GLOIN_2v1539816
		GLOIN_2v1565410
		GLOIN_2v1594144
		GLOIN_2v1598711
		GLOIN_2v1615386
		GLOIN_2v1618423
		GLOIN_2v1632966
		GLOIN_2v1648057
		GLOIN_2v1651717
		GLOIN_2v1668274
		GLOIN_2v1680856
		GLOIN_2v1685389
		GLOIN_2v1699035
		GLOIN_2v1708327
		GLOIN_2v1708917
		GLOIN_2v1710140
		GLOIN_2v1711405
		GLOIN_2v1718464
		GLOIN_2v1741822
		GLOIN_2v1785990
		GLOIN_2v1789968
		GLOIN_2v1835934
		GLOIN_2v1870586
		GLOIN_2v249025
M. esculenta	Not correlated (NC)	Manes.01G061400.v7.1
		Manes.01G070200.v7.1
		Manes.01G074850.v7.1
		Manes.01G074900.v7.1
		Manes.01G123800.v7.1
		Manes.01G142400.v7.1
		Manes.01G178000.v7.1
		Manes.01G182000.v7.1
		Manes.01G229800.v7.1
		Manes.02G010500.v7.1
		Manes.02G070100.v7.1
		Manes.02G101700.v7.1
		Manes.02G104700.v7.1
		Manes.02G143200.v7.1
		Manes.02G145300.v7.1
		Manes.02G151300.v7.1
		Manes.02G169400.v7.1
		Manes.02G177601.v7.1
		Manes.02G203700.v7.1
		Manes.02G203900.v7.1
		Manes.02G218800.v7.1
		Manes.03G005800.v7.1
		Manes.03G017200.v7.1
		Manes.03G022600.v7.1
		Manes.03G032500.v7.1
		Manes.03G052800.v7.1
		Manes.03G099100.v7.1
		Manes.03G125305.v7.1
		Manes.03G137104.v7.1
		Manes.03G138556.v7.1
		Manes.03G138848.v7.1
		Manes.03G150000.v7.1
		Manes.03G160800.v7.1
		Manes.03G161100.v7.1
		Manes.03G167600.v7.1
		Manes.03G200300.v7.1
		Manes.03G209900.v7.1
		Manes.03G212500.v7.1
		Manes.04G008600.v7.1
		Manes.04G011600.v7.1
		Manes.04G013900.v7.1
		Manes.04G015600.v7.1
		Manes.04G018000.v7.1
		Manes.04G065700.v7.1
		Manes.04G078500.v7.1
		Manes.04G078866.v7.1
		Manes.04G094200.v7.1
		Manes.04G096600.v7.1
		Manes.04G102800.v7.1
		Manes.04G116100.v7.1
		Manes.04G133300.v7.1
		Manes.04G159400.v7.1
		Manes.05G020800.v7.1
		Manes.05G040700.v7.1
		Manes.05G051100.v7.1
		Manes.05G059700.v7.1
		Manes.05G079800.v7.1
		Manes.05G089700.v7.1
		Manes.05G089800.v7.1
		Manes.05G153600.v7.1
		Manes.05G172801.v7.1
		Manes.05G173000.v7.1
		Manes.05G173400.v7.1
		Manes.06G007100.v7.1
		Manes.06G026900.v7.1
		Manes.06G052100.v7.1
		Manes.06G054300.v7.1
		Manes.06G076500.v7.1
		Manes.06G088400.v7.1
		Manes.06G122100.v7.1
		Manes.06G135500.v7.1
		Manes.06G147200.v7.1
		Manes.06G154000.v7.1
		Manes.07G001400.v7.1
		Manes.07G018100.v7.1
		Manes.07G030500.v7.1
		Manes.07G033500.v7.1
		Manes.07G034900.v7.1
		Manes.07G070200.v7.1
		Manes.07G074601.v7.1
		Manes.08G018600.v7.1
		Manes.08G024000.v7.1
		Manes.08G057000.v7.1
		Manes.08G065000.v7.1
		Manes.08G067800.v7.1
		Manes.08G068246.v7.1
		Manes.08G074900.v7.1
		Manes.08G075075.v7.1
		Manes.08G092100.v7.1
		Manes.08G109300.v7.1
		Manes.08G130100.v7.1
		Manes.08G143175.v7.1
		Manes.08G143300.v7.1
		Manes.08G143600.v7.1
		Manes.09G063036.v7.1
		Manes.09G076507.v7.1
		Manes.09G085200.v7.1
		Manes.09G098600.v7.1
		Manes.09G106800.v7.1
		Manes.09G127000.v7.1
		Manes.09G137600.v7.1
		Manes.09G150600.v7.1
		Manes.09G161100.v7.1
		Manes.09G179100.v7.1
		Manes.10G014200.v7.1
		Manes.10G072500.v7.1
		Manes.10G076975.v7.1
		Manes.10G085800.v7.1
		Manes.10G089800.v7.1
		Manes.10G144100.v7.1
		Manes.10G144200.v7.1
		Manes.10G144300.v7.1
		Manes.11G005300.v7.1
		Manes.11G060040.v7.1
		Manes.11G067700.v7.1
		Manes.11G075100.v7.1
		Manes.11G139800.v7.1
		Manes.11G148201.v7.1
		Manes.11G158200.v7.1
		Manes.12G020100.v7.1
		Manes.12G027100.v7.1
		Manes.12G054000.v7.1
		Manes.12G111100.v7.1
		Manes.12G132900.v7.1
		Manes.12G133000.v7.1
		Manes.12G133500.v7.1
		Manes.13G020500.v7.1
		Manes.13G056700.v7.1
		Manes.13G063200.v7.1
		Manes.13G107700.v7.1
		Manes.13G152200.v7.1
		Manes.14G067800.v7.1
		Manes.14G080400.v7.1
		Manes.14G098400.v7.1
		Manes.14G104200.v7.1
		Manes.14G107800.v7.1
		Manes.14G125100.v7.1
		Manes.14G130600.v7.1
		Manes.14G136000.v7.1
		Manes.15G011300.v7.1
		Manes.15G086700.v7.1
		Manes.15G093900.v7.1
		Manes.15G130000.v7.1
		Manes.15G132400.v7.1
		Manes.15G139400.v7.1
		Manes.15G148400.v7.1
		Manes.15G153300.v7.1
		Manes.15G153400.v7.1
		Manes.15G176072.v7.1
		Manes.15G176156.v7.1
		Manes.15G183156.v7.1
		Manes.15G186150.v7.1
		Manes.16G016400.v7.1
		Manes.16G019600.v7.1
		Manes.16G026100.v7.1
		Manes.16G048101.v7.1
		Manes.16G073700.v7.1
		Manes.17G004600.v7.1
		Manes.17G029600.v7.1
		Manes.17G033933.v7.1
		Manes.17G068364.v7.1
		Manes.17G079100.v7.1
		Manes.17G079800.v7.1
		Manes.17G094900.v7.1
		Manes.17G119301.v7.1
		Manes.17G122700.v7.1
		Manes.18G011401.v7.1
		Manes.18G012200.v7.1
		Manes.18G021800.v7.1
		Manes.18G022300.v7.1
		Manes.18G032732.v7.1
		Manes.18G054300.v7.1
		Manes.18G144800.v7.1
		Manes.18G145900.v7.1
		Manes.S022231.v7.1
		Manes.S022444.v7.1
		Manes.S036368.v7.1
		Manes.S091501.v7.1
		Manes.S094602.v7.1
		Manes.S095602.v7.1
		Manes.S095801.v7.1

### Sheet: Me-M8
Organism	Module	Genes
M. esculenta	M8	Manes.01G042200.v7.1
		Manes.01G204200.v7.1
		Manes.01G250800.v7.1
		Manes.02G021522.v7.1
		Manes.02G046700.v7.1
		Manes.02G059700.v7.1
		Manes.02G124500.v7.1
		Manes.02G124700.v7.1
		Manes.02G124800.v7.1
		Manes.02G125200.v7.1
		Manes.02G130300.v7.1
		Manes.03G019200.v7.1
		Manes.03G049500.v7.1
		Manes.03G120700.v7.1
		Manes.04G113600.v7.1
		Manes.04G124800.v7.1
		Manes.04G138300.v7.1
		Manes.04G138332.v7.1
		Manes.04G138400.v7.1
		Manes.04G138448.v7.1
		Manes.05G001200.v7.1
		Manes.05G012000.v7.1
		Manes.05G081700.v7.1
		Manes.05G197800.v7.1
		Manes.05G198600.v7.1
		Manes.06G085600.v7.1
		Manes.06G128100.v7.1
		Manes.06G134700.v7.1
		Manes.06G152800.v7.1
		Manes.07G031300.v7.1
		Manes.07G123200.v7.1
		Manes.08G002700.v7.1
		Manes.08G019501.v7.1
		Manes.08G019800.v7.1
		Manes.08G056500.v7.1
		Manes.08G080400.v7.1
		Manes.08G082800.v7.1
		Manes.08G118700.v7.1
		Manes.08G118740.v7.1
		Manes.09G034800.v7.1
		Manes.09G095600.v7.1
		Manes.09G115300.v7.1
		Manes.10G020000.v7.1
		Manes.10G020600.v7.1
		Manes.10G043600.v7.1
		Manes.10G087000.v7.1
		Manes.10G105900.v7.1
		Manes.10G121600.v7.1
		Manes.10G127300.v7.1
		Manes.11G014800.v7.1
		Manes.11G067500.v7.1
		Manes.11G067600.v7.1
		Manes.11G099500.v7.1
		Manes.11G126200.v7.1
		Manes.11G126400.v7.1
		Manes.11G138900.v7.1
		Manes.12G017300.v7.1
		Manes.12G018800.v7.1
		Manes.13G006800.v7.1
		Manes.13G007700.v7.1
		Manes.13G013400.v7.1
		Manes.13G148200.v7.1
		Manes.14G022300.v7.1
		Manes.14G029100.v7.1
		Manes.14G036000.v7.1
		Manes.14G143500.v7.1
		Manes.14G149300.v7.1
		Manes.14G149540.v7.1
		Manes.14G164000.v7.1
		Manes.15G003400.v7.1
		Manes.15G028300.v7.1
		Manes.15G033100.v7.1
		Manes.15G046800.v7.1
		Manes.15G154400.v7.1
		Manes.15G189500.v7.1
		Manes.16G048700.v7.1
		Manes.16G083600.v7.1
		Manes.16G083970.v7.1
		Manes.16G124600.v7.1
		Manes.16G133600.v7.1
		Manes.17G076700.v7.1
		Manes.17G096500.v7.1
		Manes.18G139820.v7.1

### Sheet: Me-M4
Organism	Module	Genes
R. irregularis	M4	GLOIN_2v1470034
		GLOIN_2v1524087
		GLOIN_2v1598168
		GLOIN_2v1712642
		GLOIN_2v1736269
		GLOIN_2v1736381
		GLOIN_2v1739468
		GLOIN_2v1789599
		GLOIN_2v1804649
		GLOIN_2v1869616
M. esculenta	M4	Manes.01G014500.v7.1
		Manes.01G051800.v7.1
		Manes.01G064900.v7.1
		Manes.01G095300.v7.1
		Manes.01G159800.v7.1
		Manes.01G169100.v7.1
		Manes.01G199200.v7.1
		Manes.01G218250.v7.1
		Manes.02G007166.v7.1
		Manes.02G007300.v7.1
		Manes.02G025705.v7.1
		Manes.02G025800.v7.1
		Manes.02G037300.v7.1
		Manes.02G046800.v7.1
		Manes.02G058800.v7.1
		Manes.02G089000.v7.1
		Manes.02G126300.v7.1
		Manes.02G128500.v7.1
		Manes.03G084700.v7.1
		Manes.03G085400.v7.1
		Manes.03G128100.v7.1
		Manes.03G146300.v7.1
		Manes.03G158000.v7.1
		Manes.03G164700.v7.1
		Manes.03G193500.v7.1
		Manes.04G045800.v7.1
		Manes.04G075980.v7.1
		Manes.04G110400.v7.1
		Manes.04G110442.v7.1
		Manes.04G110470.v7.1
		Manes.04G110545.v7.1
		Manes.04G110590.v7.1
		Manes.04G130500.v7.1
		Manes.05G004100.v7.1
		Manes.05G033900.v7.1
		Manes.05G040000.v7.1
		Manes.05G087300.v7.1
		Manes.05G121400.v7.1
		Manes.05G150000.v7.1
		Manes.05G161300.v7.1
		Manes.05G166900.v7.1
		Manes.05G182300.v7.1
		Manes.05G183500.v7.1
		Manes.06G002100.v7.1
		Manes.06G002200.v7.1
		Manes.06G056600.v7.1
		Manes.06G060300.v7.1
		Manes.06G081000.v7.1
		Manes.06G121600.v7.1
		Manes.06G123200.v7.1
		Manes.06G123300.v7.1
		Manes.06G131100.v7.1
		Manes.07G018400.v7.1
		Manes.07G027400.v7.1
		Manes.07G033300.v7.1
		Manes.07G033400.v7.1
		Manes.07G034100.v7.1
		Manes.07G052900.v7.1
		Manes.07G063600.v7.1
		Manes.07G071764.v7.1
		Manes.08G014104.v7.1
		Manes.08G014110.v7.1
		Manes.08G015600.v7.1
		Manes.08G019100.v7.1
		Manes.08G019200.v7.1
		Manes.08G030100.v7.1
		Manes.08G046700.v7.1
		Manes.08G057100.v7.1
		Manes.08G063900.v7.1
		Manes.09G035900.v7.1
		Manes.09G064400.v7.1
		Manes.09G095300.v7.1
		Manes.09G109800.v7.1
		Manes.09G153600.v7.1
		Manes.09G154300.v7.1
		Manes.10G014300.v7.1
		Manes.10G063500.v7.1
		Manes.10G071700.v7.1
		Manes.10G077900.v7.1
		Manes.10G086000.v7.1
		Manes.10G148175.v7.1
		Manes.10G148750.v7.1
		Manes.11G039101.v7.1
		Manes.11G046600.v7.1
		Manes.11G058900.v7.1
		Manes.11G089400.v7.1
		Manes.11G105300.v7.1
		Manes.11G119900.v7.1
		Manes.11G121200.v7.1
		Manes.11G130000.v7.1
		Manes.11G136400.v7.1
		Manes.11G138700.v7.1
		Manes.11G149700.v7.1
		Manes.12G049501.v7.1
		Manes.12G087600.v7.1
		Manes.13G027000.v7.1
		Manes.13G041350.v7.1
		Manes.13G077500.v7.1
		Manes.13G116000.v7.1
		Manes.14G059600.v7.1
		Manes.14G098200.v7.1
		Manes.14G167500.v7.1
		Manes.15G103900.v7.1
		Manes.15G128500.v7.1
		Manes.15G141300.v7.1
		Manes.15G157100.v7.1
		Manes.15G176100.v7.1
		Manes.15G192940.v7.1
		Manes.16G053600.v7.1
		Manes.17G022301.v7.1
		Manes.17G053900.v7.1
		Manes.17G086200.v7.1
		Manes.18G016700.v7.1
		Manes.18G025130.v7.1
		Manes.18G035000.v7.1
		Manes.18G040100.v7.1
		Manes.18G042300.v7.1
		Manes.18G064740.v7.1
		Manes.18G069900.v7.1
		Manes.18G085500.v7.1
		Manes.18G094900.v7.1
		Manes.18G144000.v7.1
		Manes.S002400.v7.1
		Manes.S050202.v7.1
		Manes.S111300.v7.1
