## Supporting Information TAB S7 for "Diurnal plant and *Rhizophagus irregularis* transcriptional patterns are linked to shifts in cassava tissue partitioning in the field"

### Sheet: Ri-ME11
Organism	Module	Genes
R. irregularis	ME11	GLOIN_2v1434165
		GLOIN_2v1464275
		GLOIN_2v1465968
		GLOIN_2v1473233
		GLOIN_2v1476061
		GLOIN_2v1506914
		GLOIN_2v1514992
		GLOIN_2v1516979
		GLOIN_2v1528235
		GLOIN_2v1534030
		GLOIN_2v1536882
		GLOIN_2v1541433
		GLOIN_2v1548392
		GLOIN_2v1554597
		GLOIN_2v1564141
		GLOIN_2v1564474
		GLOIN_2v1572965
		GLOIN_2v1595869
		GLOIN_2v1603286
		GLOIN_2v1612846
		GLOIN_2v1615819
		GLOIN_2v1632966
		GLOIN_2v1649347
		GLOIN_2v1659460
		GLOIN_2v1675531
		GLOIN_2v1676476
		GLOIN_2v1699001
		GLOIN_2v1722441
		GLOIN_2v1743573
		GLOIN_2v1743648
		GLOIN_2v1761602
		GLOIN_2v1763459
		GLOIN_2v1772702
		GLOIN_2v1775195
		GLOIN_2v1780058
		GLOIN_2v1789968
		GLOIN_2v219774
		GLOIN_2v301455
		GLOIN_2v479144
		GLOIN_2v861248

### Sheet: Ri-ME6
Organism	Module	Genes
R. irregularis	ME6	GLOIN_2v1441298
		GLOIN_2v1450731
		GLOIN_2v1454569
		GLOIN_2v1468977
		GLOIN_2v1473275
		GLOIN_2v1482111
		GLOIN_2v1484933
		GLOIN_2v1490365
		GLOIN_2v1493216
		GLOIN_2v1502982
		GLOIN_2v1504162
		GLOIN_2v1506110
		GLOIN_2v1510628
		GLOIN_2v1514977
		GLOIN_2v1515196
		GLOIN_2v1529221
		GLOIN_2v1529317
		GLOIN_2v1538882
		GLOIN_2v1539527
		GLOIN_2v1547447
		GLOIN_2v1552810
		GLOIN_2v1556098
		GLOIN_2v1556214
		GLOIN_2v1559258
		GLOIN_2v1560758
		GLOIN_2v1562428
		GLOIN_2v1569184
		GLOIN_2v1569631
		GLOIN_2v1571933
		GLOIN_2v1574660
		GLOIN_2v1577772
		GLOIN_2v1579811
		GLOIN_2v1581855
		GLOIN_2v1585671
		GLOIN_2v1595764
		GLOIN_2v1599751
		GLOIN_2v1600312
		GLOIN_2v1602425
		GLOIN_2v1603297
		GLOIN_2v1605825
		GLOIN_2v1612516
		GLOIN_2v1617714
		GLOIN_2v1617807
		GLOIN_2v1618349
		GLOIN_2v1624766
		GLOIN_2v1632275
		GLOIN_2v1633498
		GLOIN_2v1633986
		GLOIN_2v1634399
		GLOIN_2v1641583
		GLOIN_2v1642217
		GLOIN_2v1642255
		GLOIN_2v1646968
		GLOIN_2v1647454
		GLOIN_2v1647834
		GLOIN_2v1649775
		GLOIN_2v1678159
		GLOIN_2v1679713
		GLOIN_2v1684354
		GLOIN_2v1686691
		GLOIN_2v1689370
		GLOIN_2v1695596
		GLOIN_2v1699347
		GLOIN_2v1704049
		GLOIN_2v1708001
		GLOIN_2v1711591
		GLOIN_2v1713284
		GLOIN_2v1742724
		GLOIN_2v1742945
		GLOIN_2v1743206
		GLOIN_2v1750156
		GLOIN_2v1764819
		GLOIN_2v1771363
		GLOIN_2v1784492
		GLOIN_2v1784706
		GLOIN_2v1859738
		GLOIN_2v1885323
		GLOIN_2v64795
		GLOIN_2v689436
		GLOIN_2v970449

### Sheet: Me-ME17
Organism	Module	Genes
M. esculenta	ME17	Manes.01G028000.v7.1
		Manes.01G030200.v7.1
		Manes.01G045700.v7.1
		Manes.01G050300.v7.1
		Manes.01G050400.v7.1
		Manes.01G052104.v7.1
		Manes.01G071050.v7.1
		Manes.01G073100.v7.1
		Manes.01G088901.v7.1
		Manes.01G112900.v7.1
		Manes.01G118500.v7.1
		Manes.01G124000.v7.1
		Manes.01G134400.v7.1
		Manes.01G135700.v7.1
		Manes.01G149700.v7.1
		Manes.01G194100.v7.1
		Manes.01G225700.v7.1
		Manes.01G227000.v7.1
		Manes.01G227500.v7.1
		Manes.01G227600.v7.1
		Manes.01G257800.v7.1
		Manes.01G259800.v7.1
		Manes.02G016120.v7.1
		Manes.02G047500.v7.1
		Manes.02G054700.v7.1
		Manes.02G056001.v7.1
		Manes.02G056100.v7.1
		Manes.02G086000.v7.1
		Manes.02G092600.v7.1
		Manes.02G095100.v7.1
		Manes.02G100600.v7.1
		Manes.02G107400.v7.1
		Manes.02G114300.v7.1
		Manes.02G114701.v7.1
		Manes.02G125400.v7.1
		Manes.02G169300.v7.1
		Manes.02G185400.v7.1
		Manes.02G190000.v7.1
		Manes.02G199001.v7.1
		Manes.02G202200.v7.1
		Manes.02G204500.v7.1
		Manes.02G213500.v7.1
		Manes.03G009700.v7.1
		Manes.03G028800.v7.1
		Manes.03G032700.v7.1
		Manes.03G075400.v7.1
		Manes.03G103100.v7.1
		Manes.03G125000.v7.1
		Manes.03G133700.v7.1
		Manes.03G175500.v7.1
		Manes.03G208800.v7.1
		Manes.03G209300.v7.1
		Manes.03G210900.v7.1
		Manes.04G009900.v7.1
		Manes.04G050000.v7.1
		Manes.04G098400.v7.1
		Manes.04G103300.v7.1
		Manes.04G125400.v7.1
		Manes.04G140700.v7.1
		Manes.04G144032.v7.1
		Manes.04G154700.v7.1
		Manes.04G165000.v7.1
		Manes.05G013300.v7.1
		Manes.05G037250.v7.1
		Manes.05G040300.v7.1
		Manes.05G049400.v7.1
		Manes.05G062400.v7.1
		Manes.05G063800.v7.1
		Manes.05G068900.v7.1
		Manes.05G074000.v7.1
		Manes.05G081600.v7.1
		Manes.05G118701.v7.1
		Manes.05G159500.v7.1
		Manes.05G160350.v7.1
		Manes.05G181400.v7.1
		Manes.05G197100.v7.1
		Manes.05G197400.v7.1
		Manes.06G014100.v7.1
		Manes.06G017100.v7.1
		Manes.06G024950.v7.1
		Manes.06G096000.v7.1
		Manes.06G096266.v7.1
		Manes.06G104200.v7.1
		Manes.06G108200.v7.1
		Manes.06G116800.v7.1
		Manes.06G150000.v7.1
		Manes.06G160951.v7.1
		Manes.06G179400.v7.1
		Manes.07G009904.v7.1
		Manes.07G009912.v7.1
		Manes.07G009936.v7.1
		Manes.07G011400.v7.1
		Manes.07G015700.v7.1
		Manes.07G025700.v7.1
		Manes.07G060800.v7.1
		Manes.07G062800.v7.1
		Manes.07G068500.v7.1
		Manes.07G072166.v7.1
		Manes.07G076301.v7.1
		Manes.07G084100.v7.1
		Manes.07G091000.v7.1
		Manes.07G095800.v7.1
		Manes.07G095804.v7.1
		Manes.07G097000.v7.1
		Manes.07G099804.v7.1
		Manes.07G101300.v7.1
		Manes.07G108204.v7.1
		Manes.07G113300.v7.1
		Manes.07G122000.v7.1
		Manes.07G142600.v7.1
		Manes.08G003400.v7.1
		Manes.08G004102.v7.1
		Manes.08G004104.v7.1
		Manes.08G004106.v7.1
		Manes.08G004122.v7.1
		Manes.08G005200.v7.1
		Manes.08G007700.v7.1
		Manes.08G011900.v7.1
		Manes.08G012602.v7.1
		Manes.08G012900.v7.1
		Manes.08G014106.v7.1
		Manes.08G020350.v7.1
		Manes.08G020600.v7.1
		Manes.08G026600.v7.1
		Manes.08G061350.v7.1
		Manes.08G113300.v7.1
		Manes.08G115264.v7.1
		Manes.08G115600.v7.1
		Manes.08G145700.v7.1
		Manes.08G157400.v7.1
		Manes.08G171100.v7.1
		Manes.09G001200.v7.1
		Manes.09G011817.v7.1
		Manes.09G011835.v7.1
		Manes.09G011844.v7.1
		Manes.09G011880.v7.1
		Manes.09G011961.v7.1
		Manes.09G012500.v7.1
		Manes.09G014001.v7.1
		Manes.09G014100.v7.1
		Manes.09G016666.v7.1
		Manes.09G016787.v7.1
		Manes.09G017401.v7.1
		Manes.09G056801.v7.1
		Manes.09G069800.v7.1
		Manes.09G071609.v7.1
		Manes.09G081150.v7.1
		Manes.09G082100.v7.1
		Manes.09G108200.v7.1
		Manes.09G112000.v7.1
		Manes.09G118800.v7.1
		Manes.09G158301.v7.1
		Manes.09G162900.v7.1
		Manes.09G167700.v7.1
		Manes.09G170700.v7.1
		Manes.09G180800.v7.1
		Manes.09G184200.v7.1
		Manes.09G184700.v7.1
		Manes.10G002300.v7.1
		Manes.10G017300.v7.1
		Manes.10G022000.v7.1
		Manes.10G023300.v7.1
		Manes.10G023600.v7.1
		Manes.10G027600.v7.1
		Manes.10G033000.v7.1
		Manes.10G038600.v7.1
		Manes.10G039400.v7.1
		Manes.10G052700.v7.1
		Manes.10G056400.v7.1
		Manes.10G074100.v7.1
		Manes.10G081275.v7.1
		Manes.10G106400.v7.1
		Manes.10G127698.v7.1
		Manes.10G139900.v7.1
		Manes.10G142400.v7.1
		Manes.11G003800.v7.1
		Manes.11G009900.v7.1
		Manes.11G014600.v7.1
		Manes.11G034700.v7.1
		Manes.11G050100.v7.1
		Manes.11G055432.v7.1
		Manes.11G060183.v7.1
		Manes.11G070900.v7.1
		Manes.11G082750.v7.1
		Manes.11G092000.v7.1
		Manes.11G109100.v7.1
		Manes.11G124000.v7.1
		Manes.11G127500.v7.1
		Manes.11G148800.v7.1
		Manes.12G001000.v7.1
		Manes.12G022900.v7.1
		Manes.12G029500.v7.1
		Manes.12G030500.v7.1
		Manes.12G040800.v7.1
		Manes.12G071600.v7.1
		Manes.12G106800.v7.1
		Manes.12G112100.v7.1
		Manes.12G119300.v7.1
		Manes.12G130000.v7.1
		Manes.13G011000.v7.1
		Manes.13G030900.v7.1
		Manes.13G031000.v7.1
		Manes.13G031600.v7.1
		Manes.13G032300.v7.1
		Manes.13G037400.v7.1
		Manes.13G055100.v7.1
		Manes.13G077151.v7.1
		Manes.13G089800.v7.1
		Manes.13G093250.v7.1
		Manes.13G112001.v7.1
		Manes.13G114200.v7.1
		Manes.13G139700.v7.1
		Manes.13G154966.v7.1
		Manes.13G155232.v7.1
		Manes.14G014500.v7.1
		Manes.14G021400.v7.1
		Manes.14G024500.v7.1
		Manes.14G032700.v7.1
		Manes.14G037200.v7.1
		Manes.14G040300.v7.1
		Manes.14G051100.v7.1
		Manes.14G070600.v7.1
		Manes.14G072000.v7.1
		Manes.14G081006.v7.1
		Manes.14G084600.v7.1
		Manes.14G100300.v7.1
		Manes.14G103700.v7.1
		Manes.14G103800.v7.1
		Manes.14G122700.v7.1
		Manes.14G136528.v7.1
		Manes.14G143900.v7.1
		Manes.14G171700.v7.1
		Manes.15G042900.v7.1
		Manes.15G049500.v7.1
		Manes.15G081800.v7.1
		Manes.15G111100.v7.1
		Manes.15G111300.v7.1
		Manes.15G112100.v7.1
		Manes.15G112800.v7.1
		Manes.15G128300.v7.1
		Manes.15G142500.v7.1
		Manes.15G162800.v7.1
		Manes.15G174300.v7.1
		Manes.15G177000.v7.1
		Manes.16G068800.v7.1
		Manes.16G114133.v7.1
		Manes.16G126200.v7.1
		Manes.17G004700.v7.1
		Manes.17G067901.v7.1
		Manes.17G077900.v7.1
		Manes.18G000050.v7.1
		Manes.18G001600.v7.1
		Manes.18G004400.v7.1
		Manes.18G009100.v7.1
		Manes.18G020166.v7.1
		Manes.18G021518.v7.1
		Manes.18G027500.v7.1
		Manes.18G054690.v7.1
		Manes.18G055200.v7.1
		Manes.18G059440.v7.1
		Manes.18G069200.v7.1
		Manes.18G098000.v7.1
		Manes.18G103800.v7.1
		Manes.18G138800.v7.1
		Manes.S003900.v7.1
		Manes.S004671.v7.1
		Manes.S005413.v7.1
		Manes.S022028.v7.1
		Manes.S022128.v7.1
		Manes.S022140.v7.1
		Manes.S022181.v7.1
		Manes.S022220.v7.1
		Manes.S022228.v7.1
		Manes.S022328.v7.1
		Manes.S022351.v7.1
		Manes.S022405.v7.1
		Manes.S022451.v7.1
		Manes.S022476.v7.1
		Manes.S022498.v7.1
		Manes.S022509.v7.1
		Manes.S022528.v7.1
		Manes.S022551.v7.1
		Manes.S051001.v7.1
		Manes.S058600.v7.1
		Manes.S067001.v7.1
		Manes.S067601.v7.1
		Manes.S068002.v7.1

### Sheet: Me-ME37
Organism	Module	Genes
M. esculenta	ME37	Manes.01G017700.v7.1
		Manes.01G054400.v7.1
		Manes.01G069400.v7.1
		Manes.01G081000.v7.1
		Manes.01G087300.v7.1
		Manes.01G108401.v7.1
		Manes.01G133400.v7.1
		Manes.01G147500.v7.1
		Manes.01G149100.v7.1
		Manes.01G157700.v7.1
		Manes.01G219700.v7.1
		Manes.01G271200.v7.1
		Manes.02G030600.v7.1
		Manes.02G084900.v7.1
		Manes.02G098400.v7.1
		Manes.02G151300.v7.1
		Manes.02G177000.v7.1
		Manes.02G177601.v7.1
		Manes.03G008800.v7.1
		Manes.03G048000.v7.1
		Manes.03G078000.v7.1
		Manes.03G097100.v7.1
		Manes.03G175900.v7.1
		Manes.04G038200.v7.1
		Manes.04G129200.v7.1
		Manes.04G161800.v7.1
		Manes.05G003100.v7.1
		Manes.05G070300.v7.1
		Manes.05G081900.v7.1
		Manes.05G161400.v7.1
		Manes.06G084200.v7.1
		Manes.06G085500.v7.1
		Manes.06G095400.v7.1
		Manes.06G101500.v7.1
		Manes.06G127200.v7.1
		Manes.06G127500.v7.1
		Manes.06G132900.v7.1
		Manes.06G136000.v7.1
		Manes.06G137600.v7.1
		Manes.06G168450.v7.1
		Manes.06G177600.v7.1
		Manes.07G017700.v7.1
		Manes.07G048300.v7.1
		Manes.07G137600.v7.1
		Manes.08G030700.v7.1
		Manes.08G047100.v7.1
		Manes.08G067800.v7.1
		Manes.08G096300.v7.1
		Manes.08G099300.v7.1
		Manes.08G132900.v7.1
		Manes.08G133200.v7.1
		Manes.08G137000.v7.1
		Manes.08G150100.v7.1
		Manes.08G162524.v7.1
		Manes.08G163200.v7.1
		Manes.09G015800.v7.1
		Manes.09G100200.v7.1
		Manes.09G109040.v7.1
		Manes.09G142100.v7.1
		Manes.09G147500.v7.1
		Manes.09G165400.v7.1
		Manes.09G166800.v7.1
		Manes.10G006200.v7.1
		Manes.10G013300.v7.1
		Manes.10G020250.v7.1
		Manes.10G061800.v7.1
		Manes.10G068700.v7.1
		Manes.10G075100.v7.1
		Manes.10G076975.v7.1
		Manes.11G008701.v7.1
		Manes.11G034900.v7.1
		Manes.11G069900.v7.1
		Manes.11G077000.v7.1
		Manes.11G087401.v7.1
		Manes.11G089900.v7.1
		Manes.11G128600.v7.1
		Manes.11G138600.v7.1
		Manes.12G007100.v7.1
		Manes.12G012100.v7.1
		Manes.12G015200.v7.1
		Manes.12G026800.v7.1
		Manes.12G035400.v7.1
		Manes.12G039100.v7.1
		Manes.12G091000.v7.1
		Manes.12G129100.v7.1
		Manes.13G009300.v7.1
		Manes.13G064000.v7.1
		Manes.13G070200.v7.1
		Manes.13G097600.v7.1
		Manes.13G118500.v7.1
		Manes.13G122601.v7.1
		Manes.13G146300.v7.1
		Manes.14G013600.v7.1
		Manes.14G040600.v7.1
		Manes.14G045900.v7.1
		Manes.14G066800.v7.1
		Manes.14G161401.v7.1
		Manes.15G031600.v7.1
		Manes.15G038300.v7.1
		Manes.15G044300.v7.1
		Manes.16G005400.v7.1
		Manes.16G010700.v7.1
		Manes.16G048001.v7.1
		Manes.16G060200.v7.1
		Manes.16G080700.v7.1
		Manes.16G080900.v7.1
		Manes.16G081700.v7.1
		Manes.16G084000.v7.1
		Manes.16G103800.v7.1
		Manes.16G128700.v7.1
		Manes.17G038956.v7.1
		Manes.17G068308.v7.1
		Manes.17G068400.v7.1
		Manes.17G103000.v7.1
		Manes.18G003801.v7.1
		Manes.18G018500.v7.1
		Manes.18G055000.v7.1
		Manes.18G058700.v7.1
		Manes.18G089300.v7.1
		Manes.S022700.v7.1

### Sheet: Me-ME41
Organism	Module	Genes
M. esculenta	ME41	Manes.01G005600.v7.1
		Manes.01G163900.v7.1
		Manes.01G179100.v7.1
		Manes.01G191600.v7.1
		Manes.01G216800.v7.1
		Manes.01G243500.v7.1
		Manes.01G266600.v7.1
		Manes.02G016600.v7.1
		Manes.02G072600.v7.1
		Manes.02G141000.v7.1
		Manes.02G197700.v7.1
		Manes.02G209550.v7.1
		Manes.03G030965.v7.1
		Manes.03G031064.v7.1
		Manes.03G031130.v7.1
		Manes.03G081700.v7.1
		Manes.03G184800.v7.1
		Manes.04G008575.v7.1
		Manes.04G010000.v7.1
		Manes.04G022600.v7.1
		Manes.04G048100.v7.1
		Manes.04G074100.v7.1
		Manes.04G148100.v7.1
		Manes.05G120400.v7.1
		Manes.05G126400.v7.1
		Manes.05G151200.v7.1
		Manes.05G163100.v7.1
		Manes.05G169800.v7.1
		Manes.06G010800.v7.1
		Manes.06G033300.v7.1
		Manes.06G039301.v7.1
		Manes.06G126801.v7.1
		Manes.06G141700.v7.1
		Manes.06G169300.v7.1
		Manes.07G055780.v7.1
		Manes.07G060201.v7.1
		Manes.07G077015.v7.1
		Manes.07G088100.v7.1
		Manes.08G001000.v7.1
		Manes.08G004116.v7.1
		Manes.08G159400.v7.1
		Manes.09G011500.v7.1
		Manes.09G011898.v7.1
		Manes.09G012300.v7.1
		Manes.09G013700.v7.1
		Manes.09G015100.v7.1
		Manes.09G016699.v7.1
		Manes.09G018460.v7.1
		Manes.09G040000.v7.1
		Manes.09G071300.v7.1
		Manes.09G078400.v7.1
		Manes.09G130000.v7.1
		Manes.09G145100.v7.1
		Manes.09G181300.v7.1
		Manes.10G131400.v7.1
		Manes.10G151301.v7.1
		Manes.11G065850.v7.1
		Manes.11G092400.v7.1
		Manes.11G124500.v7.1
		Manes.11G161700.v7.1
		Manes.12G014500.v7.1
		Manes.12G028000.v7.1
		Manes.12G041900.v7.1
		Manes.12G053201.v7.1
		Manes.12G058105.v7.1
		Manes.12G102603.v7.1
		Manes.12G112200.v7.1
		Manes.12G142900.v7.1
		Manes.13G040100.v7.1
		Manes.13G090100.v7.1
		Manes.13G095500.v7.1
		Manes.13G101900.v7.1
		Manes.14G006900.v7.1
		Manes.14G007000.v7.1
		Manes.14G036100.v7.1
		Manes.14G048701.v7.1
		Manes.14G075301.v7.1
		Manes.14G161100.v7.1
		Manes.15G058900.v7.1
		Manes.15G059300.v7.1
		Manes.15G061000.v7.1
		Manes.15G068700.v7.1
		Manes.16G026350.v7.1
		Manes.16G134000.v7.1
		Manes.17G011000.v7.1
		Manes.17G018824.v7.1
		Manes.17G068700.v7.1
		Manes.17G085925.v7.1
		Manes.17G086000.v7.1
		Manes.17G088400.v7.1
		Manes.17G089000.v7.1
		Manes.17G089060.v7.1
		Manes.18G020100.v7.1
		Manes.18G047600.v7.1
		Manes.18G056615.v7.1
		Manes.18G086500.v7.1
		Manes.18G102633.v7.1
		Manes.18G103700.v7.1
		Manes.18G124900.v7.1
		Manes.18G143900.v7.1
		Manes.S022458.v7.1
		Manes.S027633.v7.1
		Manes.S033900.v7.1
		Manes.S047566.v7.1
		Manes.S050702.v7.1
		Manes.S067500.v7.1
		Manes.S068201.v7.1

### Sheet: Me-ME59
Organism	Module	Genes
M. esculenta	ME59	Manes.01G070200.v7.1
		Manes.01G165500.v7.1
		Manes.01G178000.v7.1
		Manes.01G180200.v7.1
		Manes.02G104700.v7.1
		Manes.02G113500.v7.1
		Manes.02G148100.v7.1
		Manes.02G170400.v7.1
		Manes.02G179100.v7.1
		Manes.02G217900.v7.1
		Manes.03G003700.v7.1
		Manes.03G052800.v7.1
		Manes.03G137300.v7.1
		Manes.03G150000.v7.1
		Manes.03G186000.v7.1
		Manes.03G209900.v7.1
		Manes.04G018000.v7.1
		Manes.04G042200.v7.1
		Manes.04G093200.v7.1
		Manes.04G094200.v7.1
		Manes.04G108300.v7.1
		Manes.04G113900.v7.1
		Manes.04G158000.v7.1
		Manes.05G020800.v7.1
		Manes.05G150700.v7.1
		Manes.06G017700.v7.1
		Manes.06G050700.v7.1
		Manes.06G055600.v7.1
		Manes.06G056700.v7.1
		Manes.06G136100.v7.1
		Manes.07G032700.v7.1
		Manes.07G107200.v7.1
		Manes.07G140900.v7.1
		Manes.08G055050.v7.1
		Manes.09G007300.v7.1
		Manes.09G052400.v7.1
		Manes.09G070500.v7.1
		Manes.09G136100.v7.1
		Manes.09G159600.v7.1
		Manes.09G161100.v7.1
		Manes.10G014200.v7.1
		Manes.10G077800.v7.1
		Manes.10G085800.v7.1
		Manes.10G104200.v7.1
		Manes.11G075100.v7.1
		Manes.11G111000.v7.1
		Manes.11G162200.v7.1
		Manes.12G015500.v7.1
		Manes.12G096000.v7.1
		Manes.12G134000.v7.1
		Manes.12G141000.v7.1
		Manes.12G157700.v7.1
		Manes.13G015200.v7.1
		Manes.13G024000.v7.1
		Manes.13G079500.v7.1
		Manes.13G089875.v7.1
		Manes.14G001850.v7.1
		Manes.14G095300.v7.1
		Manes.14G098400.v7.1
		Manes.14G133900.v7.1
		Manes.15G034900.v7.1
		Manes.15G035700.v7.1
		Manes.15G132800.v7.1
		Manes.15G176240.v7.1
		Manes.16G016400.v7.1
		Manes.16G026700.v7.1
		Manes.16G108100.v7.1
		Manes.17G036800.v7.1
		Manes.17G084700.v7.1
		Manes.18G022300.v7.1
		Manes.18G043950.v7.1
		Manes.18G089333.v7.1
		Manes.18G096400.v7.1
		Manes.18G104600.v7.1
		Manes.18G144800.v7.1

### Sheet: Me-ME94
Organism	Module	Genes
M. esculenta	ME94	Manes.01G005584.v7.1
		Manes.01G040601.v7.1
		Manes.01G217600.v7.1
		Manes.02G094000.v7.1
		Manes.03G054700.v7.1
		Manes.03G089400.v7.1
		Manes.03G101800.v7.1
		Manes.04G003000.v7.1
		Manes.04G064000.v7.1
		Manes.05G051200.v7.1
		Manes.05G065800.v7.1
		Manes.05G165366.v7.1
		Manes.07G030600.v7.1
		Manes.08G093600.v7.1
		Manes.09G000900.v7.1
		Manes.09G013801.v7.1
		Manes.09G134700.v7.1
		Manes.09G147800.v7.1
		Manes.10G093400.v7.1
		Manes.11G036900.v7.1
		Manes.12G083500.v7.1
		Manes.13G098700.v7.1
		Manes.13G137500.v7.1
		Manes.14G004100.v7.1
		Manes.14G010605.v7.1
		Manes.15G020600.v7.1
		Manes.15G089756.v7.1
		Manes.16G025100.v7.1
		Manes.16G068700.v7.1
		Manes.18G058966.v7.1
		Manes.18G065700.v7.1
		Manes.S034001.v7.1
